# Systematic comparisons between long-read and short-read based amplicon sequencing to characterize mixed microalgal communities

**DOI:** 10.64898/2026.04.17.719029

**Authors:** Zihan Dai, Md Mahbubul Alam, Benjamin Gincley, Farhan Khan, Ga-Yeong Kim, Hannah Molitor, Jeremy Guest, Ian M. Bradley, Ameet J. Pinto

## Abstract

The 18S rRNA gene has emerged as the primary molecular marker for amplicon-based characterization of microalgal communities, including in wastewater treatment systems, yet trade-offs between short- and long-read approaches remain poorly defined. We systematically compared V8–V9 short-read sequencing (Illumina MiSeq), full-length long-read sequencing with ss5ss3 primers (PacBio Sequel II), and computationally extracted V8–V9 regions from long-read data. Both *in silico* and *in vitro* analyses confirmed V8–V9 captured broader taxonomic coverage than ss5ss3, though partial reference sequences and taxonomic mis-annotations biased *in silico* assessments. Long-read’s taxonomic advantage was database-dependent, constrained by SILVA databases genus-level curation but fully realized when paired with the species-level-curated and eukaryotes-focused PR² (Protist Ribosomal Reference) database. Long-read sequencing uniquely identified amplicon sequence variants (ASVs) assigned to key phosphorus assimilators (*Scenedesmus obliquus*, *Desmodesmus* sp., and *Acutodesmus* sp.) at species level during successful phosphorus removal in a full-scale microalgal cultivation system, while V8–V9 short-read sequencing revealed ASVs assigned to algal-predatory (Leptophryidae) and bacterivorous (Choanoflagellata and Rhogostoma-lineage) protists when performance declined, suggesting grazing pressure on the phosphorus-removing community. Although both approaches performed comparably for operational monitoring, these complementary strengths support short-read sequencing for routine community profiling and long-read sequencing for detailed functional investigations of Chlorophyta.
