## Supplementary Tables for "Systematic comparisons between long-read and short-read based amplicon sequencing to characterize mixed microalgal communities"

### Sheet: TableS1_Classified_statistics
Table S1: Classification rate of reads depending on dataset and database type
Dataset	Rank	Subset	Database	Total_Count	Classified_Count	Classified_Count_Percentage	Classified_Relative_Abundance_Mean	Classified_Relative_Abundance_SD	Classified_Relative_Abundance_Min	Classified_Relative_Abundance_Max
SR	Domain	All	PR2	1091	1091	100	100	0	100	100
SR	Supergroup	All	PR2	1091	968	88.7259	99.5441	0.336114	98.5998	99.9863
SR	Division	All	PR2	1091	962	88.176	99.5387	0.33446	98.5998	99.9663
SR	Subdivision	All	PR2	1091	897	82.2181	97.8574	2.72425	88.7544	99.922
SR	Class	All	PR2	1091	700	64.1613	90.2969	6.79843	75.8145	98.7738
SR	Order	All	PR2	1091	631	57.8368	89.5422	6.90595	75.3748	98.7011
SR	Family	All	PR2	1091	591	54.1705	88.9231	7.14567	74.912	98.6114
SR	Genus	All	PR2	1091	383	35.1054	32.6394	15.1726	2.82247	57.8981
SR	Species	All	PR2	1091	285	26.1228	13.1133	8.56467	1.94948	35.3932
LR	Domain	All	PR2	1150	1150	100	100	0	100	100
LR	Supergroup	All	PR2	1150	1133	98.5217	99.9033	0.2299	98.7974	100
LR	Division	All	PR2	1150	1132	98.4348	99.903	0.229811	98.7974	100
LR	Subdivision	All	PR2	1150	1131	98.3478	99.9024	0.232861	98.779	100
LR	Class	All	PR2	1150	1078	93.7391	98.1413	1.56575	94.9509	99.8164
LR	Order	All	PR2	1150	1077	93.6522	98.1015	1.55312	94.9509	99.8164
LR	Family	All	PR2	1150	1069	92.9565	97.9871	1.6577	94.7214	99.798
LR	Genus	All	PR2	1150	747	64.9565	80.8063	8.3232	60.1579	91.9673
LR	Species	All	PR2	1150	610	53.0435	65.4356	24.919	3.92913	90.7096
LS	Domain	All	PR2	241	241	100	100	0	100	100
LS	Supergroup	All	PR2	241	228	94.6058	99.8697	0.166414	99.3189	100
LS	Division	All	PR2	241	228	94.6058	99.8697	0.166414	99.3189	100
LS	Subdivision	All	PR2	241	214	88.7967	99.3838	0.88301	96.7097	100
LS	Class	All	PR2	241	147	60.9959	92.5287	5.00927	76.9945	99.2217
LS	Order	All	PR2	241	141	58.5062	92.4907	4.9941	76.9414	99.204
LS	Family	All	PR2	241	133	55.1867	92.3291	5.10787	76.7469	99.204
LS	Genus	All	PR2	241	75	31.1203	18.2997	11.3724	0.849107	48.7706
LS	Species	All	PR2	241	53	21.9917	4.50675	6.82236	0.176897	32.443
SR	Domain	All	SILVA	1091	1091	100	100	2.38961605070625e-14	100	100
SR	Phylum	All	SILVA	1091	876	80.2933	84.2032	23.0954	12.1913	99.0142
SR	Class	All	SILVA	1091	812	74.4271	82.634	23.8275	11.0442	98.6483
SR	Order	All	SILVA	1091	717	65.7195	80.1092	25.1876	7.86854	98.215
SR	Family	All	SILVA	1091	708	64.8946	80.0327	25.1602	7.86538	98.1971
SR	Genus	All	SILVA	1091	563	51.604	70.413	25.7887	5.60171	94.2444
SR	Species	All	SILVA	1091	388	35.5637	48.5902	15.9009	4.9554	66.8716
LR	Domain	All	SILVA	1150	1150	100	100	0	100	100
LR	Phylum	All	SILVA	1150	1146	99.6522	99.9838	0.0398834	99.798	100
LR	Class	All	SILVA	1150	1133	98.5217	99.4929	0.505764	98.1456	100
LR	Order	All	SILVA	1150	804	69.913	68.7175	24.0832	3.54356	90.7188
LR	Family	All	SILVA	1150	804	69.913	68.7175	24.0832	3.54356	90.7188
LR	Genus	All	SILVA	1150	490	42.6087	40.09	19.4452	1.66162	67.7591
LR	Species	All	SILVA	1150	382	33.2174	37.3053	20.5408	1.48719	67.5388
LS	Domain	All	SILVA	241	241	100	100	0	100	100
LS	Phylum	All	SILVA	241	189	78.4232	78.1211	25.7752	5.74031	98.744
LS	Class	All	SILVA	241	181	75.1037	76.5773	26.8789	4.16593	98.744
LS	Order	All	SILVA	241	171	70.9544	75.7834	27.1496	3.82098	98.6202
LS	Family	All	SILVA	241	169	70.1245	75.7816	27.1488	3.82098	98.6202
LS	Genus	All	SILVA	241	125	51.8672	62.2369	24.5226	2.22891	88.8113
LS	Species	All	SILVA	241	86	35.6846	47.9784	18.4744	2.03432	72.5279

### Sheet: TableS2_High_Abundant_ASVs
Table S2: Taxonomic information and relative abundance of highly abundant ASVs.
ASV_ID	Domain	Supergroup	Division	Subdivision	Class	Order	Family	Genus	Species	Mean_RA	Max_RA	Min_RA	SD_RA	Dataset
SR_0003	Eukaryota	Archaeplastida	Chlorophyta	Chlorophyta_X	Trebouxiophyceae	Chlorellales	Chlorellales_X			0.119828	0.709297	0.00150771	0.192862	SR
SR_0005	Eukaryota	Obazoa	Opisthokonta	Fungi						0.003376	0.0371022	0	0.00886543	SR
SR_0008	Eukaryota	Archaeplastida	Chlorophyta	Chlorophyta_X						0.0141665	0.0656327	3.16302e-05	0.0178704	SR
SR_0009	Eukaryota	Archaeplastida	Chlorophyta	Chlorophyta_X						0.0126911	0.0601185	3.16302e-05	0.0157275	SR
SR_0027	Eukaryota	Archaeplastida	Chlorophyta	Chlorophyta_X	Chlorophyceae	Sphaeropleales	Sphaeropleales_X			0.00326354	0.0235013	0	0.00601264	SR
SR_0029	Eukaryota	Archaeplastida	Chlorophyta	Chlorophyta_X	Chlorophyceae	Sphaeropleales	Sphaeropleales_X			0.00328708	0.0229741	0	0.00601032	SR
SR_0039	Eukaryota	Archaeplastida	Chlorophyta	Chlorophyta_X	Trebouxiophyceae	Chlorellales	Chlorellales_X			0.00340974	0.0198743	4.21736e-05	0.00542597	SR
SR_0041	Eukaryota	Archaeplastida	Chlorophyta	Chlorophyta_X	Trebouxiophyceae	Chlorellales	Chlorellales_X			0.00336546	0.0200008	0	0.00534971	SR
SR_0048	Eukaryota	TSAR	Stramenopiles	Bigyra	Bicoecea	Bicoecales	Bicoecaceae	Bicoecaceae_X	Bicoecaceae_X_sp.	0.00378403	0.0354891	0	0.00868091	SR
SR_0067	Eukaryota	Obazoa	Opisthokonta	Metazoa	Arthropoda	Crustacea	Maxillopoda	Eucyclops	Eucyclops_serrulatus	0.00151684	0.0257365	0	0.00481054	SR
SR_0088	Eukaryota	TSAR	Stramenopiles	Gyrista	Chrysophyceae	Ochromonadales	Ochromonadaceae	Spumella		0.000974914	0.0146659	0	0.00334146	SR
LR_0001	Eukaryota	Archaeplastida	Chlorophyta	Chlorophyta_X	Chlorophyceae	Sphaeropleales	Sphaeropleales_X	Scenedesmus	Scenedesmus_obliquus	0.171269	0.407693	0.00229505	0.113857	LR
LR_0008	Eukaryota	Archaeplastida	Chlorophyta	Chlorophyta_X	Chlorophyceae	Sphaeropleales	Sphaeropleales_X	Scenedesmus	Scenedesmus_obliquus	0.0106001	0.025521	0	0.0082775	LR
LR_0019	Eukaryota	Archaeplastida	Chlorophyta	Chlorophyta_X	Chlorophyceae	Sphaeropleales	Sphaeropleales_X	Desmodesmus	Desmodesmus_pannonicus	0.00616604	0.0327733	0	0.00656427	LR
LR_0020	Eukaryota	Archaeplastida	Chlorophyta	Chlorophyta_X	Chlorophyceae	Sphaeropleales	Sphaeropleales_X	Scenedesmus	Scenedesmus_obliquus	0.0060467	0.0154227	0	0.00482377	LR
LR_0021	Eukaryota	Archaeplastida	Chlorophyta	Chlorophyta_X	Chlorophyceae	Sphaeropleales	Sphaeropleales_X	Acutodesmus	Acutodesmus_sp.	0.00563359	0.0137703	0	0.00444128	LR
LR_0023	Eukaryota	Archaeplastida	Chlorophyta	Chlorophyta_X	Chlorophyceae	Sphaeropleales	Sphaeropleales_X	Scenedesmus	Scenedesmus_obliquus	0.0068821	0.027816	0	0.00712457	LR
LR_0024	Eukaryota	Archaeplastida	Chlorophyta	Chlorophyta_X	Chlorophyceae	Sphaeropleales	Sphaeropleales_X	Scenedesmus	Scenedesmus_obliquus	0.00591817	0.0145047	0	0.00465372	LR
LR_0029	Eukaryota	Archaeplastida	Chlorophyta	Chlorophyta_X	Chlorophyceae	Sphaeropleales	Sphaeropleales_X	Scenedesmus	Scenedesmus_obliquus	0.00460234	0.0154227	0	0.00378223	LR
LR_0060	Eukaryota	Archaeplastida	Chlorophyta	Chlorophyta_X	Chlorophyceae	Sphaeropleales	Sphaeropleales_X	Scenedesmus	Scenedesmus_obliquus	0.0026133	0.0112917	0	0.00303457	LR
LR_0062	Eukaryota	Archaeplastida	Chlorophyta	Chlorophyta_X	Chlorophyceae	Sphaeropleales	Sphaeropleales_X	Scenedesmus	Scenedesmus_obliquus	0.00278772	0.0123015	0	0.00265242	LR
LR_0090	Eukaryota	Archaeplastida	Chlorophyta	Chlorophyta_X	Chlorophyceae	Sphaeropleales	Sphaeropleales_X	Desmodesmus	Desmodesmus_pannonicus	0.00227975	0.0167998	0	0.00442592	LR
LR_0116	Eukaryota	Archaeplastida	Chlorophyta	Chlorophyta_X	Chlorophyceae	Sphaeropleales	Sphaeropleales_X	Acutodesmus	Acutodesmus_sp.	0.00178096	0.0139539	0	0.00331388	LR
LR_0125	Eukaryota	Archaeplastida	Chlorophyta	Chlorophyta_X	Chlorophyceae	Sphaeropleales	Sphaeropleales_X	Scenedesmus	Scenedesmus_obliquus	0.0018544	0.0153309	0	0.00353049	LR
LR_0148	Eukaryota	Archaeplastida	Chlorophyta	Chlorophyta_X	Chlorophyceae	Sphaeropleales	Sphaeropleales_X	Desmodesmus	Desmodesmus_pannonicus	0.00173506	0.0170752	0	0.00383114	LR
LR_0151	Eukaryota	Archaeplastida	Chlorophyta	Chlorophyta_X	Chlorophyceae	Sphaeropleales	Sphaeropleales_X	Acutodesmus	Acutodesmus_sp.	0.00142293	0.0126687	0	0.00261081	LR
LS_0234	Eukaryota	Archaeplastida	Chlorophyta	Chlorophyta_X	Chlorophyceae	Sphaeropleales	Sphaeropleales_X			0.0256766	0.0635061	0	0.0195997	LS
LS_0252	Eukaryota	Archaeplastida	Chlorophyta	Chlorophyta_X	Chlorophyceae	Sphaeropleales	Sphaeropleales_X			0.00416003	0.0367946	0	0.00849683	LS
LS_0254	Eukaryota	Archaeplastida	Chlorophyta	Chlorophyta_X	Chlorophyceae	Sphaeropleales	Sphaeropleales_X	Desmodesmus	Desmodesmus_opoliensis	0.0367474	0.297983	0.00061914	0.0655052	LS
LS_0262	Eukaryota	Archaeplastida	Chlorophyta	Chlorophyta_X						0.00860605	0.0308686	0	0.00871409	LS
LS_0289	Eukaryota	Archaeplastida	Chlorophyta	Chlorophyta_X	Chlorophyceae	Sphaeropleales	Sphaeropleales_X			0.445925	0.723775	0.018928	0.198569	LS
LS_0295	Eukaryota	Archaeplastida	Chlorophyta	Chlorophyta_X	Chlorophyceae	Sphaeropleales	Sphaeropleales_X			0.00279792	0.0219353	0	0.00551034	LS
LS_0339	Eukaryota	Archaeplastida	Chlorophyta	Chlorophyta_X						0.0127779	0.046524	0.000442243	0.0125196	LS
LS_0343	Eukaryota	Archaeplastida	Chlorophyta	Chlorophyta_X						0.00213456	0.0118521	0	0.00237636	LS

### Sheet: TableS3_Low_abundant_ASVs
Table S3: Taxonomic information and relative abundance of low abundance ASVs.
ASV_ID	Domain	Supergroup	Division	Subdivision	Class	Order	Family	Genus	Species	Mean_RA	Max_RA	Min_RA	SD_RA	Dataset
SR_0022	Eukaryota	TSAR	Stramenopiles	Gyrista	Chrysophyceae	Ochromonadales	Ochromonadaceae	Spumella	Spumella_vulgaris	0.00992591	0.12554	0	0.0256224	SR
SR_0030	Eukaryota	TSAR	Rhizaria	Cercozoa	Endomyxa	Vampyrellida	Leptophryidae			0.00303404	0.0270228	0	0.00564555	SR
SR_0033	Eukaryota	TSAR	Rhizaria	Cercozoa	Filosa-Thecofilosea	Cryomonadida	Rhogostoma-lineage			0.00385467	0.0212028	0	0.00538228	SR
SR_0040	Eukaryota	Archaeplastida	Chlorophyta	Chlorophyta_X	Trebouxiophyceae	Chlorellales	Chlorellales_X			0.00342696	0.0201695	0	0.00549281	SR
SR_0048	Eukaryota	TSAR	Stramenopiles	Bigyra	Bicoecea	Bicoecales	Bicoecaceae	Bicoecaceae_X	Bicoecaceae_X_sp.	0.00378403	0.0354891	0	0.00868091	SR
SR_0053	Eukaryota	Obazoa	Opisthokonta	Choanoflagellata	Choanoflagellatea	Craspedida				0.00178465	0.0201485	0	0.00470526	SR
SR_0059	Eukaryota	Obazoa	Opisthokonta	Choanoflagellata	Choanoflagellatea	Craspedida	Monosigidae_Group_A	Monosiga	Monosiga_ovata	0.00178535	0.0200219	0	0.00436752	SR
SR_0063	Eukaryota	Archaeplastida	Chlorophyta	Chlorophyta_X	Trebouxiophyceae	Chlorellales	Chlorellales_X			0.00242252	0.026833	0	0.00612084	SR
SR_0074	Eukaryota	Archaeplastida	Chlorophyta	Chlorophyta_X	Chlorophyceae	Chlamydomonadales	Chlamydomonadales_X	Spongiococcum	Spongiococcum_tetrasporum	0.00124166	0.0101006	0	0.00225971	SR
SR_0079	Eukaryota	Obazoa	Opisthokonta	Fungi						0.00150595	0.0186407	0	0.00403124	SR
LR_0002	Eukaryota	Archaeplastida	Chlorophyta	Chlorophyta_X	Trebouxiophyceae	Chlorellales	Chlorellales_X	Dictyosphaerium		0.100021	0.748646	0.000275406	0.164927	LR
LR_0048	Eukaryota	Archaeplastida	Chlorophyta	Chlorophyta_X	Trebouxiophyceae	Chlorellales	Chlorellales_X			0.00286422	0.010649	0	0.00339949	LR
LR_0051	Eukaryota	Archaeplastida	Chlorophyta	Chlorophyta_X	Trebouxiophyceae	Chlorellales	Chlorellales_X			0.0026286	0.0116589	0	0.00369225	LR
LR_0186	Eukaryota	Archaeplastida	Chlorophyta	Chlorophyta_X	Trebouxiophyceae	Chlorellales	Chlorellales_X	Dictyosphaerium	Dictyosphaerium_sp.	0.00112611	0.0135867	0	0.00271109	LR
LR_0291	Eukaryota	Archaeplastida	Chlorophyta	Chlorophyta_X	Trebouxiophyceae	Chlorellales	Chlorellales_X	Dictyosphaerium	Dictyosphaerium_sp.	0.00116895	0.0288259	0	0.00523957	LR
LR_0553	Eukaryota	Archaeplastida	Chlorophyta	Chlorophyta_X	Trebouxiophyceae	Chlorellales	Chlorellales_X	Dictyosphaerium	Dictyosphaerium_sp.	0.000517152	0.0136785	0	0.00249397	LR
LS_0328	Eukaryota	Archaeplastida	Chlorophyta	Chlorophyta_X	Trebouxiophyceae	Chlorellales	Chlorellales_X			0.202907	0.903149	0.00106138	0.247724	LS
LS_0359	Eukaryota	Archaeplastida	Chlorophyta	Chlorophyta_X	Trebouxiophyceae	Chlorellales	Chlorellales_X			0.0139218	0.318061	0	0.0582183	LS
